# A Functional Genetic Atlas of Parkin Resolves Variants of Uncertain Significance and Predicts Parkinson’s Disease Age at Onset

**DOI:** 10.64898/2026.02.09.704817

**Authors:** Vahid Aslanzadeh, Sophie Glendinning, Yustika Sari, Marguerite Clarke, Christine J. Rodger, Xiaoyi Lin, Dipti Ranjan Lenka, Lucy Richardson, Jin Rui Liang, Teresa Kleinz, Duncan Sproul, Katja Lohmann, Christine Klein, Esther M. Sammler, Dario R. Alessi, Atul Kumar, Miratul M.K. Muqit, Grzegorz Kudla

**Author notes:** These authors contributed equally to this study (Vahid Aslanzadeh, Sophie Glendinning, Yustika Sari). Joint corresponding authors.

## Abstract

Autosomal recessive mutations in the Parkin gene (*PRKN*) cause early-onset Parkinson’s disease (PD). Parkin functions as a ubiquitin E3 ligase acting downstream of the PINK1 kinase to promote phosphorylated ubiquitin at sites of mitochondrial damage. Yet the functional effects of most *PRKN* gene variants remain unknown. Here we use a pooled cellular assay measuring phosphorylated ubiquitin accumulation to quantify the activity of ∼9,200 *PRKN* missense and nonsense variants. Our screen identifies thousands of loss- and gain-of-function variants, including activating variants mainly residing at autoinhibitory interfaces. Functional scores accurately distinguish known PD pathogenic and benign variants, and enable reclassification of 173/184 variants of uncertain significance (VUS). When combined into biallelic genotype scores, these data predict the age at disease onset in patients, revealing a quantitative link between Parkin activity and clinical manifestation. Our results provide a comprehensive functional genetic map of Parkin and demonstrate the power of multiplexed assays of variant effects (MAVEs) for variant interpretation and precision medicine in PD.
