## Supplementary Table 1 for "A Functional Genetic Atlas of Parkin Resolves Variants of Uncertain Significance and Predicts Parkinson’s Disease Age at Onset"

number of ccs reads (HiFi Reads)	4708155
mean ccs readlength (bp)	1865.6
median ccs read quality	Q40.0
mean number of passess (subreads per ccs)	30.66
ccs aligned to the amplicon	4096459
low qualtiy or unmapped ccs (filtered)	611696
average (median) ccs per barcode	5.49
total number of barcodes with consensus sequences	637289
barcodes with consensus seqeunces (no_indels with zero or single aa changes)	609185
barcodes with single_aa_substitutions (nonsynonymous)	438159
barcodes with single_aa_substitutions (stop codon)	16488
barcodes with synonymous mutations	24235
barcodes with WT sequence, no mutagenesis	146793
unique aa substitutions in the library (library completeness)	9234
missense aa substitutions associated with single barcode	9
missing missense single aa substitutions from the library (zero barcode)	84
unique stop variants in the library	456
number of variants detected after FACS sorting	9176
number of missense single aa substitutions linked with only one barcode after FACS sorting	112
number of missense single aa substitutions linked with two or more barcodes after FACS sorting	9064
