## Supplementary Table 3 for "A Functional Genetic Atlas of Parkin Resolves Variants of Uncertain Significance and Predicts Parkinson’s Disease Age at Onset"

### Sheet: Supp_Table_3
Supplementary Table 3
Primers used in plasmid construction for library preparation and generation of individual Parkin variants
Name	Sequence
VA01	GCTAGGCGCCGGTGGGAGGTCTATATAAGCAGAGC
VA02	AGATGGAATTCGCACAGTCGAGGCTGATCAGC
VA03	CGCTCAGTGGAACGGGGCCCAATCTGAATAATGTTACAAC
VA04	AATGATACGGCGACCACCGAGATCTACACTACCTAGCGACGTCAATCGGGGACATCATAGGGATACAC
VA05	CAAGCAGAAGACGGCATACGAGATNNNNNN[INDEX]GTGACTGGAGTTCAGACGTGTGCTCTTCCGATCTGGCTGCAGTCTAGAAGGCTTCCTT
VA06	GCTCGAGCACGCGCCATCAGACGCTT
pMV2_BC	TTA TGA GCT CGG CTG CAG TCT AGA AGG CTT CCT T(N:25252525)(N) (N)(N)(N) (N)(N)(N) (N)(N)(N) (N)(N)(N) (N)(N)(N) (N)(N)(N) (N)(N)(N) (N)(N)(N) (N)(N)(N) (N)AA GCG TCT GAT GGC GCG TGC TCG AGA TGA
pMV2_BC_R	TCA TCT CGA GCA CGC GCC
R6F_F	TTCAACTCCAGCCATGGT
R6F_R	AAAGACAAACACTATCATGGTGGC
G12E_F	GAATTCCCAGTGGAGGTCGAT
G12E_R	ATGGCTGGAGTTGAACCTGAC
R42E_F	GAAGTGATTTTCGCAGGGAAGG
R42E_R	CAACTGGTCAGCCGGAACC
V70T_F	CAGAGACCGTGGAGAAAAGG
V70T_R	GGTAATGTGAACAATGCTCTGCT
V186H_F	TTAATTCCAAACCGGATGAGTGG
V186H_R	ATGATCATCCCAGCAAGATGGAC
E322H_F	CATTGTGTCCTGCAGATGGG
E322H_R	CTCTGCACCATACTGCTGGT
Q326E	CACGCCCCCCATTTCCAGGACACACTCCTCTG
W403A_F	GCGGAAGCAGCCTCCAAAGAAACCATC
W403A_R	ACGAGCCTGCTCGGCGGCT
Primers used for saturation mutagenesis
Pool name	Sequence
pool_1	CCGAGCTCGGATCCGCCACCATGNNKGTGTTTGTCAGGTTCAACTCCAGCCATG
pool_1	CCGAGCTCGGATCCGCCACCATGATANNKTTTGTCAGGTTCAACTCCAGCCATGGTTT
pool_1	CCGAGCTCGGATCCGCCACCATGATAGTGNNSGTCAGGTTCAACTCCAGCCATGGTTTCC
pool_1	CGGATCCGCCACCATGATAGTGTTTNNKAGGTTCAACTCCAGCCATGGTTTCCC
pool_1	CGGATCCGCCACCATGATAGTGTTTGTCNNKTTCAACTCCAGCCATGGTTTCCCAGTG
pool_1	CCGCCACCATGATAGTGTTTGTCAGGNNKAACTCCAGCCATGGTTTCCCAGTGG
pool_1	CGCCACCATGATAGTGTTTGTCAGGTTCNNKTCCAGCCATGGTTTCCCAGTGGAG
pool_1	GCCACCATGATAGTGTTTGTCAGGTTCAACNNKAGCCATGGTTTCCCAGTGGAGGTC
pool_1	GCCACCATGATAGTGTTTGTCAGGTTCAACTCCNNKCATGGTTTCCCAGTGGAGGTCGATTCTG
pool_1	GCCACCATGATAGTGTTTGTCAGGTTCAACTCCAGCNNSGGTTTCCCAGTGGAGGTCGATTCTGAC
pool_1	GTGTTTGTCAGGTTCAACTCCAGCCATNNSTTCCCAGTGGAGGTCGATTCTGACACC
pool_1	GTGTTTGTCAGGTTCAACTCCAGCCATGGTNNKCCAGTGGAGGTCGATTCTGACACCAG
pool_1	GTCAGGTTCAACTCCAGCCATGGTTTCNNKGTGGAGGTCGATTCTGACACCAGCATC
pool_1	GGTTCAACTCCAGCCATGGTTTCCCANNKGAGGTCGATTCTGACACCAGCATCTTCC
pool_1	GGTTCAACTCCAGCCATGGTTTCCCAGTGNNKGTCGATTCTGACACCAGCATCTTCCAGC
pool_1	CCAGCCATGGTTTCCCAGTGGAGNNKGATTCTGACACCAGCATCTTCCAGCTCAAG
pool_1	GCCATGGTTTCCCAGTGGAGGTCNNSTCTGACACCAGCATCTTCCAGCTCAAG
pool_1	GCCATGGTTTCCCAGTGGAGGTCGATNNSGACACCAGCATCTTCCAGCTCAAGGAG
pool_1	GCCATGGTTTCCCAGTGGAGGTCGATTCTNNKACCAGCATCTTCCAGCTCAAGGAGGT
pool_1	GCCATGGTTTCCCAGTGGAGGTCGATTCTGACNNKAGCATCTTCCAGCTCAAGGAGGTGGT
pool_1	CCCAGTGGAGGTCGATTCTGACACCNNKATCTTCCAGCTCAAGGAGGTGGTTGCTA
pool_1	CCCAGTGGAGGTCGATTCTGACACCAGCNNKTTCCAGCTCAAGGAGGTGGTTGCTAAG
pool_1	CCCAGTGGAGGTCGATTCTGACACCAGCATCNNKCAGCTCAAGGAGGTGGTTGCTAAGCG
pool_1	CCCAGTGGAGGTCGATTCTGACACCAGCATCTTCNNKCTCAAGGAGGTGGTTGCTAAGCGACAG
pool_1	GTCGATTCTGACACCAGCATCTTCCAGNNKAAGGAGGTGGTTGCTAAGCGACAGG
pool_1	CGATTCTGACACCAGCATCTTCCAGCTCNNKGAGGTGGTTGCTAAGCGACAGGGG
pool_1	CTGACACCAGCATCTTCCAGCTCAAGNNKGTGGTTGCTAAGCGACAGGGGGT
pool_1	CACCAGCATCTTCCAGCTCAAGGAGNNKGTTGCTAAGCGACAGGGGGTTCCG
pool_1	CAGCATCTTCCAGCTCAAGGAGGTGNNSGCTAAGCGACAGGGGGTTCCGG
pool_1	GCATCTTCCAGCTCAAGGAGGTGGTTNNSAAGCGACAGGGGGTTCCGGC
pool_1	GCATCTTCCAGCTCAAGGAGGTGGTTGCTNNKCGACAGGGGGTTCCGGCTGAC
pool_1	CCAGCTCAAGGAGGTGGTTGCTAAGNNKCAGGGGGTTCCGGCTGACCAG
pool_1	GCTCAAGGAGGTGGTTGCTAAGCGANNKGGGGTTCCGGCTGACCAGTTGC
pool_1	CTCAAGGAGGTGGTTGCTAAGCGACAGNNKGTTCCGGCTGACCAGTTGCGTG
pool_1	GGTGGTTGCTAAGCGACAGGGGNNSCCGGCTGACCAGTTGCGTGTG
pool_1	GGTTGCTAAGCGACAGGGGGTTNNKGCTGACCAGTTGCGTGTGATTTTCGC
pool_1	GCTAAGCGACAGGGGGTTCCGNNSGACCAGTTGCGTGTGATTTTCGCAGG
pool_1	GCGACAGGGGGTTCCGGCTNNKCAGTTGCGTGTGATTTTCGCAGGGAAG
pool_1	GCGACAGGGGGTTCCGGCTGACNNKTTGCGTGTGATTTTCGCAGGGAAGGA
pool_1	CAGGGGGTTCCGGCTGACCAGNNKCGTGTGATTTTCGCAGGGAAGGAGCT
pool_1	GGGGTTCCGGCTGACCAGTTGNNSGTGATTTTCGCAGGGAAGGAGCTGAGG
pool_1	GGGTTCCGGCTGACCAGTTGCGTNNKATTTTCGCAGGGAAGGAGCTGAGGAATG
pool_1	CCGGCTGACCAGTTGCGTGTGNNSTTCGCAGGGAAGGAGCTGAGGAATGA
pool_1	CGGCTGACCAGTTGCGTGTGATTNNKGCAGGGAAGGAGCTGAGGAATGACTG
pool_1	GGCTGACCAGTTGCGTGTGATTTTCNNKGGGAAGGAGCTGAGGAATGACTGGACT
pool_1	GGCTGACCAGTTGCGTGTGATTTTCGCANNKAAGGAGCTGAGGAATGACTGGACTGTGC
pool_1	CAGTTGCGTGTGATTTTCGCAGGGNNKGAGCTGAGGAATGACTGGACTGTGCAG
pool_2	CAGTTGCGTGTGATTTTCGCAGGGAAGNNKCTGAGGAATGACTGGACTGTGCAGAATTGTG
pool_2	GCGTGTGATTTTCGCAGGGAAGGAGNNKAGGAATGACTGGACTGTGCAGAATTGTGAC
pool_2	GCGTGTGATTTTCGCAGGGAAGGAGCTGNNKAATGACTGGACTGTGCAGAATTGTGACCTG
pool_2	GTGATTTTCGCAGGGAAGGAGCTGAGGNNSGACTGGACTGTGCAGAATTGTGACCTGG
pool_2	GTGATTTTCGCAGGGAAGGAGCTGAGGAATNNKTGGACTGTGCAGAATTGTGACCTGGATC
pool_2	CGCAGGGAAGGAGCTGAGGAATGACNNKACTGTGCAGAATTGTGACCTGGATCAGC
pool_2	CGCAGGGAAGGAGCTGAGGAATGACTGGNNSGTGCAGAATTGTGACCTGGATCAGCAGA
pool_2	GGGAAGGAGCTGAGGAATGACTGGACTNNKCAGAATTGTGACCTGGATCAGCAGAGCATT
pool_2	GGGAAGGAGCTGAGGAATGACTGGACTGTGNNKAATTGTGACCTGGATCAGCAGAGCATTGTT
pool_2	GGGAAGGAGCTGAGGAATGACTGGACTGTGCAGNNSTGTGACCTGGATCAGCAGAGCATTGTTC
pool_2	GCTGAGGAATGACTGGACTGTGCAGAATNNSGACCTGGATCAGCAGAGCATTGTTCACATT
pool_2	GAGGAATGACTGGACTGTGCAGAATTGTNNKCTGGATCAGCAGAGCATTGTTCACATTGTG
pool_2	GGAATGACTGGACTGTGCAGAATTGTGACNNKGATCAGCAGAGCATTGTTCACATTGTGCAG
pool_2	GACTGGACTGTGCAGAATTGTGACCTGNNSCAGCAGAGCATTGTTCACATTGTGCAGAG
pool_2	GGACTGTGCAGAATTGTGACCTGGATNNKCAGAGCATTGTTCACATTGTGCAGAGACC
pool_2	GACTGTGCAGAATTGTGACCTGGATCAGNNKAGCATTGTTCACATTGTGCAGAGACCGT
pool_2	GTGCAGAATTGTGACCTGGATCAGCAGNNKATTGTTCACATTGTGCAGAGACCGTGGA
pool_2	CAGAATTGTGACCTGGATCAGCAGAGCNNSGTTCACATTGTGCAGAGACCGTGGAGAA
pool_2	CAGAATTGTGACCTGGATCAGCAGAGCATTNNSCACATTGTGCAGAGACCGTGGAGAAAAGG
pool_2	GTGACCTGGATCAGCAGAGCATTGTTNNKATTGTGCAGAGACCGTGGAGAAAAGGTC
pool_2	GACCTGGATCAGCAGAGCATTGTTCACNNSGTGCAGAGACCGTGGAGAAAAGGTCAA
pool_2	CCTGGATCAGCAGAGCATTGTTCACATTNNKCAGAGACCGTGGAGAAAAGGTCAAGAAATGAATG
pool_2	GGATCAGCAGAGCATTGTTCACATTGTGNNKAGACCGTGGAGAAAAGGTCAAGAAATGAATGC
pool_2	CAGCAGAGCATTGTTCACATTGTGCAGNNKCCGTGGAGAAAAGGTCAAGAAATGAATGCAAC
pool_2	GCAGAGCATTGTTCACATTGTGCAGAGANNKTGGAGAAAAGGTCAAGAAATGAATGCAACTGGAG
pool_2	GCATTGTTCACATTGTGCAGAGACCGNNKAGAAAAGGTCAAGAAATGAATGCAACTGGAGGC
pool_2	GCATTGTTCACATTGTGCAGAGACCGTGGNNKAAAGGTCAAGAAATGAATGCAACTGGAGGCG
pool_2	GCATTGTTCACATTGTGCAGAGACCGTGGAGANNKGGTCAAGAAATGAATGCAACTGGAGGCG
pool_2	CACATTGTGCAGAGACCGTGGAGAAAANNSCAAGAAATGAATGCAACTGGAGGCGACG
pool_2	CACATTGTGCAGAGACCGTGGAGAAAAGGTNNKGAAATGAATGCAACTGGAGGCGACGAC
pool_2	GTGCAGAGACCGTGGAGAAAAGGTCAANNKATGAATGCAACTGGAGGCGACGACC
pool_2	GCAGAGACCGTGGAGAAAAGGTCAAGAANNKAATGCAACTGGAGGCGACGACCC
pool_2	CAGAGACCGTGGAGAAAAGGTCAAGAAATGNNSGCAACTGGAGGCGACGACCC
pool_2	GAGACCGTGGAGAAAAGGTCAAGAAATGAATNNKACTGGAGGCGACGACCCCAGA
pool_2	CCGTGGAGAAAAGGTCAAGAAATGAATGCANNSGGAGGCGACGACCCCAGAAACG
pool_2	CCGTGGAGAAAAGGTCAAGAAATGAATGCAACTNNKGGCGACGACCCCAGAAACGC
pool_2	CCGTGGAGAAAAGGTCAAGAAATGAATGCAACTGGANNKGACGACCCCAGAAACGCGGC
pool_2	GAGAAAAGGTCAAGAAATGAATGCAACTGGAGGCNNKGACCCCAGAAACGCGGCGG
pool_2	GTCAAGAAATGAATGCAACTGGAGGCGACNNKCCCAGAAACGCGGCGGGAG
pool_2	GTCAAGAAATGAATGCAACTGGAGGCGACGACNNKAGAAACGCGGCGGGAGGCT
pool_2	GCAACTGGAGGCGACGACCCCNNKAACGCGGCGGGAGGCTGT
pool_2	CTGGAGGCGACGACCCCAGANNKGCGGCGGGAGGCTGTGAG
pool_2	GGAGGCGACGACCCCAGAAACNNKGCGGGAGGCTGTGAGCGG
pool_2	GCGACGACCCCAGAAACGCGNNKGGAGGCTGTGAGCGGGAGCC
pool_2	CGACCCCAGAAACGCGGCGNNKGGCTGTGAGCGGGAGCCCC
pool_2	CCCCAGAAACGCGGCGGGANNKTGTGAGCGGGAGCCCCAGAG
pool_2	CCCAGAAACGCGGCGGGAGGCNNSGAGCGGGAGCCCCAGAGCTT
pool_3	CAGAAACGCGGCGGGAGGCTGTNNKCGGGAGCCCCAGAGCTTGACTC
pool_3	CGCGGCGGGAGGCTGTGAGNNKGAGCCCCAGAGCTTGACTCGGG
pool_3	GGCGGGAGGCTGTGAGCGGNNKCCCCAGAGCTTGACTCGGGTGG
pool_3	CGGGAGGCTGTGAGCGGGAGNNKCAGAGCTTGACTCGGGTGGACCTC
pool_3	GGGAGGCTGTGAGCGGGAGCCCNNKAGCTTGACTCGGGTGGACCTCAG
pool_3	GGCTGTGAGCGGGAGCCCCAGNNKTTGACTCGGGTGGACCTCAGCAG
pool_3	GTGAGCGGGAGCCCCAGAGCNNKACTCGGGTGGACCTCAGCAGC
pool_3	GCGGGAGCCCCAGAGCTTGNNSCGGGTGGACCTCAGCAGCTCAG
pool_3	CGGGAGCCCCAGAGCTTGACTNNKGTGGACCTCAGCAGCTCAGTCCTC
pool_3	GGGAGCCCCAGAGCTTGACTCGGNNKGACCTCAGCAGCTCAGTCCTCCCA
pool_3	GCCCCAGAGCTTGACTCGGGTGNNKCTCAGCAGCTCAGTCCTCCCAGGA
pool_3	CCCAGAGCTTGACTCGGGTGGACNNKAGCAGCTCAGTCCTCCCAGGAGAC
pool_3	CCCAGAGCTTGACTCGGGTGGACCTCNNKAGCTCAGTCCTCCCAGGAGACTCTG
pool_3	GCTTGACTCGGGTGGACCTCAGCNNKTCAGTCCTCCCAGGAGACTCTGTGG
pool_3	CTCGGGTGGACCTCAGCAGCNNKGTCCTCCCAGGAGACTCTGTGGGG
pool_3	CGGGTGGACCTCAGCAGCTCANNKCTCCCAGGAGACTCTGTGGGGCT
pool_3	GGGTGGACCTCAGCAGCTCAGTCNNKCCAGGAGACTCTGTGGGGCTGG
pool_3	GGGTGGACCTCAGCAGCTCAGTCCTCNNKGGAGACTCTGTGGGGCTGGCTG
pool_3	CCTCAGCAGCTCAGTCCTCCCANNKGACTCTGTGGGGCTGGCTGTCATTC
pool_3	CAGCAGCTCAGTCCTCCCAGGANNKTCTGTGGGGCTGGCTGTCATTCTG
pool_3	GCAGCTCAGTCCTCCCAGGAGACNNSGTGGGGCTGGCTGTCATTCTGCA
pool_3	CAGCTCAGTCCTCCCAGGAGACTCTNNKGGGCTGGCTGTCATTCTGCACAC
pool_3	CTCAGTCCTCCCAGGAGACTCTGTGNNKCTGGCTGTCATTCTGCACACTGACAG
pool_3	CCTCCCAGGAGACTCTGTGGGGNNKGCTGTCATTCTGCACACTGACAGCAG
pool_3	CCCAGGAGACTCTGTGGGGCTGNNSGTCATTCTGCACACTGACAGCAGGAAGG
pool_3	CCCAGGAGACTCTGTGGGGCTGGCTNNKATTCTGCACACTGACAGCAGGAAGGAC
pool_3	GACTCTGTGGGGCTGGCTGTCNNSCTGCACACTGACAGCAGGAAGGACTC
pool_3	GACTCTGTGGGGCTGGCTGTCATTNNKCACACTGACAGCAGGAAGGACTCACC
pool_3	CTGTGGGGCTGGCTGTCATTCTGNNKACTGACAGCAGGAAGGACTCACCACC
pool_3	GGGGCTGGCTGTCATTCTGCACNNSGACAGCAGGAAGGACTCACCACCAG
pool_3	GGCTGGCTGTCATTCTGCACACTNNKAGCAGGAAGGACTCACCACCAGCT
pool_3	GGCTGGCTGTCATTCTGCACACTGACNNKAGGAAGGACTCACCACCAGCTGGAA
pool_3	GGCTGTCATTCTGCACACTGACAGCNNKAAGGACTCACCACCAGCTGGAAGTCC
pool_3	GGCTGTCATTCTGCACACTGACAGCAGGNNKGACTCACCACCAGCTGGAAGTCCAG
pool_3	GGCTGTCATTCTGCACACTGACAGCAGGAAGNNKTCACCACCAGCTGGAAGTCCAGC
pool_3	CTGCACACTGACAGCAGGAAGGACNNKCCACCAGCTGGAAGTCCAGCAGG
pool_3	GCACACTGACAGCAGGAAGGACTCANNKCCAGCTGGAAGTCCAGCAGGTAGATCA
pool_3	CACTGACAGCAGGAAGGACTCACCANNKGCTGGAAGTCCAGCAGGTAGATCAATCTACA
pool_3	GACAGCAGGAAGGACTCACCACCANNSGGAAGTCCAGCAGGTAGATCAATCTACAACAGC
pool_3	GCAGGAAGGACTCACCACCAGCTNNKAGTCCAGCAGGTAGATCAATCTACAACAGCTTT
pool_3	GGAAGGACTCACCACCAGCTGGANNSCCAGCAGGTAGATCAATCTACAACAGCTTTTATGTG
pool_3	GGAAGGACTCACCACCAGCTGGAAGTNNKGCAGGTAGATCAATCTACAACAGCTTTTATGTGTATTGC
pool_3	GACTCACCACCAGCTGGAAGTCCANNKGGTAGATCAATCTACAACAGCTTTTATGTGTATTGCAAAG
pool_3	CACCACCAGCTGGAAGTCCAGCANNSAGATCAATCTACAACAGCTTTTATGTGTATTGCAAAGGC
pool_3	CACCAGCTGGAAGTCCAGCAGGTNNKTCAATCTACAACAGCTTTTATGTGTATTGCAAAGGCC
pool_3	CCAGCTGGAAGTCCAGCAGGTAGANNKATCTACAACAGCTTTTATGTGTATTGCAAAGGCCC
pool_3	CAGCTGGAAGTCCAGCAGGTAGATCANNKTACAACAGCTTTTATGTGTATTGCAAAGGCCCC
pool_4	GCTGGAAGTCCAGCAGGTAGATCAATCNNKAACAGCTTTTATGTGTATTGCAAAGGCCCCT
pool_4	GCTGGAAGTCCAGCAGGTAGATCAATCTACNNKAGCTTTTATGTGTATTGCAAAGGCCCCTGT
pool_4	CTGGAAGTCCAGCAGGTAGATCAATCTACAACNNKTTTTATGTGTATTGCAAAGGCCCCTGTCAAAGA
pool_4	GTCCAGCAGGTAGATCAATCTACAACAGCNNSTATGTGTATTGCAAAGGCCCCTGTCAAAGAG
pool_4	GTCCAGCAGGTAGATCAATCTACAACAGCTTTNNSGTGTATTGCAAAGGCCCCTGTCAAAGAGT
pool_4	GTCCAGCAGGTAGATCAATCTACAACAGCTTTTATNNKTATTGCAAAGGCCCCTGTCAAAGAGTGC
pool_4	CAGCAGGTAGATCAATCTACAACAGCTTTTATGTGNNSTGCAAAGGCCCCTGTCAAAGAGTGC
pool_4	CAGCAGGTAGATCAATCTACAACAGCTTTTATGTGTATNNKAAAGGCCCCTGTCAAAGAGTGCAGC
pool_4	CAGGTAGATCAATCTACAACAGCTTTTATGTGTATTGCNNKGGCCCCTGTCAAAGAGTGCAGC
pool_4	GGTAGATCAATCTACAACAGCTTTTATGTGTATTGCAAANNKCCCTGTCAAAGAGTGCAGCCGGG
pool_4	TAGATCAATCTACAACAGCTTTTATGTGTATTGCAAAGGCNNKTGTCAAAGAGTGCAGCCGGGAAAACT
pool_4	TAGATCAATCTACAACAGCTTTTATGTGTATTGCAAAGGCNNKTGTCAAAGAGTGCAGCCGGGAAAACT
pool_4	CAGCTTTTATGTGTATTGCAAAGGCCCCNNSCAAAGAGTGCAGCCGGGAAAACTCAG
pool_4	GCTTTTATGTGTATTGCAAAGGCCCCTGTNNKAGAGTGCAGCCGGGAAAACTCAGG
pool_4	GCTTTTATGTGTATTGCAAAGGCCCCTGTCAANNKGTGCAGCCGGGAAAACTCAGGGTA
pool_4	GTGTATTGCAAAGGCCCCTGTCAAAGANNKCAGCCGGGAAAACTCAGGGTACAGTG
pool_4	GTGTATTGCAAAGGCCCCTGTCAAAGAGTGNNKCCGGGAAAACTCAGGGTACAGTGCAG
pool_4	GCAAAGGCCCCTGTCAAAGAGTGCAGNNKGGAAAACTCAGGGTACAGTGCAGCACC
pool_4	CCCCTGTCAAAGAGTGCAGCCGNNKAAACTCAGGGTACAGTGCAGCACCTG
pool_4	CCCTGTCAAAGAGTGCAGCCGGGANNKCTCAGGGTACAGTGCAGCACCTGC
pool_4	CCCTGTCAAAGAGTGCAGCCGGGAAAANNKAGGGTACAGTGCAGCACCTGCAG
pool_4	CCCTGTCAAAGAGTGCAGCCGGGAAAACTCNNKGTACAGTGCAGCACCTGCAGGC
pool_4	GAGTGCAGCCGGGAAAACTCAGGNNKCAGTGCAGCACCTGCAGGCAG
pool_4	GTGCAGCCGGGAAAACTCAGGGTANNKTGCAGCACCTGCAGGCAGG
pool_4	CAGCCGGGAAAACTCAGGGTACAGNNKAGCACCTGCAGGCAGGCAAC
pool_4	CCGGGAAAACTCAGGGTACAGTGCNNKACCTGCAGGCAGGCAACGC
pool_4	GGGAAAACTCAGGGTACAGTGCAGCNNKTGCAGGCAGGCAACGCTCAC
pool_4	GGGAAAACTCAGGGTACAGTGCAGCACCNNKAGGCAGGCAACGCTCACCTTGA
pool_4	GGGAAAACTCAGGGTACAGTGCAGCACCTGCNNKCAGGCAACGCTCACCTTGACCCA
pool_4	GGGTACAGTGCAGCACCTGCAGGNNKGCAACGCTCACCTTGACCCAGG
pool_4	GGGTACAGTGCAGCACCTGCAGGCAGNNKACGCTCACCTTGACCCAGGGTC
pool_4	CAGCACCTGCAGGCAGGCANNKCTCACCTTGACCCAGGGTCCATCTTG
pool_4	GCACCTGCAGGCAGGCAACGNNKACCTTGACCCAGGGTCCATCTTGCT
pool_4	CCTGCAGGCAGGCAACGCTCNNKTTGACCCAGGGTCCATCTTGCTGG
pool_4	GCAGGCAGGCAACGCTCACCNNKACCCAGGGTCCATCTTGCTGGGA
pool_4	CAGGCAGGCAACGCTCACCTTGNNKCAGGGTCCATCTTGCTGGGATGATGTTTT
pool_4	GGCAGGCAACGCTCACCTTGACCNNKGGTCCATCTTGCTGGGATGATGTTTTAATTCCAA
pool_4	GGCAACGCTCACCTTGACCCAGNNSCCATCTTGCTGGGATGATGTTTTAATTCCAAACC
pool_4	GGCAACGCTCACCTTGACCCAGGGTNNKTCTTGCTGGGATGATGTTTTAATTCCAAACCGG
pool_4	CGCTCACCTTGACCCAGGGTCCANNSTGCTGGGATGATGTTTTAATTCCAAACCGGAT
pool_4	CGCTCACCTTGACCCAGGGTCCATCTNNKTGGGATGATGTTTTAATTCCAAACCGGATGAGTG
pool_4	CGCTCACCTTGACCCAGGGTCCATCTTGCNNKGATGATGTTTTAATTCCAAACCGGATGAGTGGTGA
pool_4	CCTTGACCCAGGGTCCATCTTGCTGGNNSGATGTTTTAATTCCAAACCGGATGAGTGGTGAATG
pool_4	CCCAGGGTCCATCTTGCTGGGATNNSGTTTTAATTCCAAACCGGATGAGTGGTGAATGC
pool_4	CCCAGGGTCCATCTTGCTGGGATGATNNSTTAATTCCAAACCGGATGAGTGGTGAATGCC
pool_4	CCCAGGGTCCATCTTGCTGGGATGATGTTNNKATTCCAAACCGGATGAGTGGTGAATGCC
pool_4	CCCAGGGTCCATCTTGCTGGGATGATGTTTTANNSCCAAACCGGATGAGTGGTGAATGCCA
pool_5	GGGTCCATCTTGCTGGGATGATGTTTTAATTNNKAACCGGATGAGTGGTGAATGCCAATCC
pool_5	GGGTCCATCTTGCTGGGATGATGTTTTAATTCCANNKCGGATGAGTGGTGAATGCCAATCCCC
pool_5	GGGTCCATCTTGCTGGGATGATGTTTTAATTCCAAACNNKATGAGTGGTGAATGCCAATCCCCACAC
pool_5	GGGTCCATCTTGCTGGGATGATGTTTTAATTCCAAACCGGNNKAGTGGTGAATGCCAATCCCCACACTG
pool_5	GCTGGGATGATGTTTTAATTCCAAACCGGATGNNSGGTGAATGCCAATCCCCACACTGC
pool_5	GGGATGATGTTTTAATTCCAAACCGGATGAGTNNSGAATGCCAATCCCCACACTGCCCT
pool_5	GGGATGATGTTTTAATTCCAAACCGGATGAGTGGTNNKTGCCAATCCCCACACTGCCCTG
pool_5	GGGATGATGTTTTAATTCCAAACCGGATGAGTGGTGAANNKCAATCCCCACACTGCCCTGGGAC
pool_5	GGATGATGTTTTAATTCCAAACCGGATGAGTGGTGAATGCNNKTCCCCACACTGCCCTGGGACT
pool_5	CCAAACCGGATGAGTGGTGAATGCCAANNKCCACACTGCCCTGGGACTAGTGC
pool_5	CCGGATGAGTGGTGAATGCCAATCCNNKCACTGCCCTGGGACTAGTGCAGAATTTTT
pool_5	CGGATGAGTGGTGAATGCCAATCCCCANNKTGCCCTGGGACTAGTGCAGAATTTTTCTTTAAATG
pool_5	CGGATGAGTGGTGAATGCCAATCCCCACACNNKCCTGGGACTAGTGCAGAATTTTTCTTTAAATGTGGAG
pool_5	GGTGAATGCCAATCCCCACACTGCNNSGGGACTAGTGCAGAATTTTTCTTTAAATGTGGAGCA
pool_5	GTGAATGCCAATCCCCACACTGCCCTNNKACTAGTGCAGAATTTTTCTTTAAATGTGGAGCACACC
pool_5	GCCAATCCCCACACTGCCCTGGGNNSAGTGCAGAATTTTTCTTTAAATGTGGAGCACACC
pool_5	CCCCACACTGCCCTGGGACTNNSGCAGAATTTTTCTTTAAATGTGGAGCACACCCC
pool_5	CCCACACTGCCCTGGGACTAGTNNKGAATTTTTCTTTAAATGTGGAGCACACCCCACC
pool_5	CCCACACTGCCCTGGGACTAGTGCANNKTTTTTCTTTAAATGTGGAGCACACCCCACCT
pool_5	CCCACACTGCCCTGGGACTAGTGCAGAANNSTTCTTTAAATGTGGAGCACACCCCACCTC
pool_5	CCCACACTGCCCTGGGACTAGTGCAGAATTTNNKTTTAAATGTGGAGCACACCCCACCTCTG
pool_5	CCCACACTGCCCTGGGACTAGTGCAGAATTTTTCNNSAAATGTGGAGCACACCCCACCTCTG
pool_5	GCCCTGGGACTAGTGCAGAATTTTTCTTTNNKTGTGGAGCACACCCCACCTCTGA
pool_5	GCCCTGGGACTAGTGCAGAATTTTTCTTTAAANNSGGAGCACACCCCACCTCTGACAAG
pool_5	CCCTGGGACTAGTGCAGAATTTTTCTTTAAATGTNNKGCACACCCCACCTCTGACAAGGAAA
pool_5	CCCTGGGACTAGTGCAGAATTTTTCTTTAAATGTGGANNKCACCCCACCTCTGACAAGGAAACATCAG
pool_5	GGGACTAGTGCAGAATTTTTCTTTAAATGTGGAGCANNKCCCACCTCTGACAAGGAAACATCAGTAGC
pool_5	GGGACTAGTGCAGAATTTTTCTTTAAATGTGGAGCACACNNKACCTCTGACAAGGAAACATCAGTAGCTTTGC
pool_5	CAGAATTTTTCTTTAAATGTGGAGCACACCCCNNKTCTGACAAGGAAACATCAGTAGCTTTGCACC
pool_5	CAGAATTTTTCTTTAAATGTGGAGCACACCCCACCNNSGACAAGGAAACATCAGTAGCTTTGCACCTGAT
pool_5	CAGAATTTTTCTTTAAATGTGGAGCACACCCCACCTCTNNKAAGGAAACATCAGTAGCTTTGCACCTGATCG
pool_5	GTGGAGCACACCCCACCTCTGACNNKGAAACATCAGTAGCTTTGCACCTGATCGC
pool_5	GAGCACACCCCACCTCTGACAAGNNKACATCAGTAGCTTTGCACCTGATCGCAA
pool_5	GCACACCCCACCTCTGACAAGGAANNKTCAGTAGCTTTGCACCTGATCGCAACAA
pool_5	CACACCCCACCTCTGACAAGGAAACANNKGTAGCTTTGCACCTGATCGCAACAAATAGTC
pool_5	CACCCCACCTCTGACAAGGAAACATCANNKGCTTTGCACCTGATCGCAACAAATAGTCG
pool_5	CCCCACCTCTGACAAGGAAACATCAGTANNSTTGCACCTGATCGCAACAAATAGTCGGAA
pool_5	CCCACCTCTGACAAGGAAACATCAGTAGCTNNKCACCTGATCGCAACAAATAGTCGGAACATCA
pool_5	CCCACCTCTGACAAGGAAACATCAGTAGCTTTGNNKCTGATCGCAACAAATAGTCGGAACATCACTTG
pool_5	CCCACCTCTGACAAGGAAACATCAGTAGCTTTGCACNNKATCGCAACAAATAGTCGGAACATCACTTGCATTA
pool_5	GACAAGGAAACATCAGTAGCTTTGCACCTGNNKGCAACAAATAGTCGGAACATCACTTGCATTACG
pool_5	GACAAGGAAACATCAGTAGCTTTGCACCTGATCNNKACAAATAGTCGGAACATCACTTGCATTACGTGC
pool_5	GGAAACATCAGTAGCTTTGCACCTGATCGCANNKAATAGTCGGAACATCACTTGCATTACGTGCA
pool_5	CAGTAGCTTTGCACCTGATCGCAACANNSAGTCGGAACATCACTTGCATTACGTGCA
pool_5	CAGTAGCTTTGCACCTGATCGCAACAAATNNSCGGAACATCACTTGCATTACGTGCACAG
pool_5	CAGTAGCTTTGCACCTGATCGCAACAAATAGTNNKAACATCACTTGCATTACGTGCACAGACGT
pool_5	GCTTTGCACCTGATCGCAACAAATAGTCGGNNKATCACTTGCATTACGTGCACAGACGTCA
pool_6	GCACCTGATCGCAACAAATAGTCGGAACNNKACTTGCATTACGTGCACAGACGTCAGG
pool_6	CACCTGATCGCAACAAATAGTCGGAACATCNNSTGCATTACGTGCACAGACGTCAGGAG
pool_6	CTGATCGCAACAAATAGTCGGAACATCACTNNKATTACGTGCACAGACGTCAGGAGCC
pool_6	CGCAACAAATAGTCGGAACATCACTTGCNNSACGTGCACAGACGTCAGGAGCC
pool_6	CGCAACAAATAGTCGGAACATCACTTGCATTNNKTGCACAGACGTCAGGAGCCCC
pool_6	CGCAACAAATAGTCGGAACATCACTTGCATTACGNNKACAGACGTCAGGAGCCCCGTC
pool_6	CGCAACAAATAGTCGGAACATCACTTGCATTACGTGCNNKGACGTCAGGAGCCCCGTCCTG
pool_6	CGGAACATCACTTGCATTACGTGCACANNKGTCAGGAGCCCCGTCCTGGTTTTC
pool_6	CGGAACATCACTTGCATTACGTGCACAGACNNKAGGAGCCCCGTCCTGGTTTTCC
pool_6	CGGAACATCACTTGCATTACGTGCACAGACGTCNNKAGCCCCGTCCTGGTTTTCCAGTG
pool_6	CACTTGCATTACGTGCACAGACGTCAGGNNKCCCGTCCTGGTTTTCCAGTGCAACT
pool_6	GCATTACGTGCACAGACGTCAGGAGCNNKGTCCTGGTTTTCCAGTGCAACTCCCG
pool_6	GCACAGACGTCAGGAGCCCCNNKCTGGTTTTCCAGTGCAACTCCCGC
pool_6	CACAGACGTCAGGAGCCCCGTCNNKGTTTTCCAGTGCAACTCCCGCCAC
pool_6	GACGTCAGGAGCCCCGTCCTGNNSTTCCAGTGCAACTCCCGCCACG
pool_6	GTCAGGAGCCCCGTCCTGGTTNNKCAGTGCAACTCCCGCCACGTG
pool_6	CAGGAGCCCCGTCCTGGTTTTCNNKTGCAACTCCCGCCACGTGATTTG
pool_6	GAGCCCCGTCCTGGTTTTCCAGNNKAACTCCCGCCACGTGATTTGCTTAGA
pool_6	CCCCGTCCTGGTTTTCCAGTGCNNKTCCCGCCACGTGATTTGCTTAGACTG
pool_6	CCCGTCCTGGTTTTCCAGTGCAACNNKCGCCACGTGATTTGCTTAGACTGTTTCC
pool_6	CCGTCCTGGTTTTCCAGTGCAACTCCNNKCACGTGATTTGCTTAGACTGTTTCCACTTATACTGTG
pool_6	CTGGTTTTCCAGTGCAACTCCCGCNNKGTGATTTGCTTAGACTGTTTCCACTTATACTGTGTGAC
pool_6	GGTTTTCCAGTGCAACTCCCGCCACNNKATTTGCTTAGACTGTTTCCACTTATACTGTGTGACAAGA
pool_6	CAGTGCAACTCCCGCCACGTGNNSTGCTTAGACTGTTTCCACTTATACTGTGTGACAAGA
pool_6	GTGCAACTCCCGCCACGTGATTNNKTTAGACTGTTTCCACTTATACTGTGTGACAAGACTCAATG
pool_6	GCAACTCCCGCCACGTGATTTGCNNKGACTGTTTCCACTTATACTGTGTGACAAGACTCAATGA
pool_6	GCAACTCCCGCCACGTGATTTGCTTANNKTGTTTCCACTTATACTGTGTGACAAGACTCAATGATCG
pool_6	CTCCCGCCACGTGATTTGCTTAGACNNSTTCCACTTATACTGTGTGACAAGACTCAATGATCGG
pool_6	CCGCCACGTGATTTGCTTAGACTGTNNKCACTTATACTGTGTGACAAGACTCAATGATCGGC
pool_6	CGCCACGTGATTTGCTTAGACTGTTTCNNKTTATACTGTGTGACAAGACTCAATGATCGGCAGT
pool_6	GCCACGTGATTTGCTTAGACTGTTTCCACNNKTACTGTGTGACAAGACTCAATGATCGGCAGT
pool_6	GCCACGTGATTTGCTTAGACTGTTTCCACTTANNKTGTGTGACAAGACTCAATGATCGGCAGTTT
pool_6	GCCACGTGATTTGCTTAGACTGTTTCCACTTATACNNSGTGACAAGACTCAATGATCGGCAGTTTGTTCA
pool_6	GCCACGTGATTTGCTTAGACTGTTTCCACTTATACTGTNNKACAAGACTCAATGATCGGCAGTTTGTTCACG
pool_6	GTGATTTGCTTAGACTGTTTCCACTTATACTGTGTGNNKAGACTCAATGATCGGCAGTTTGTTCACGAC
pool_6	GTGATTTGCTTAGACTGTTTCCACTTATACTGTGTGACANNKCTCAATGATCGGCAGTTTGTTCACGACC
pool_6	GCTTAGACTGTTTCCACTTATACTGTGTGACAAGANNKAATGATCGGCAGTTTGTTCACGACCCT
pool_6	GACTGTTTCCACTTATACTGTGTGACAAGACTCNNSGATCGGCAGTTTGTTCACGACCCTCA
pool_6	GACTGTTTCCACTTATACTGTGTGACAAGACTCAATNNSCGGCAGTTTGTTCACGACCCTCAAC
pool_6	CTGTTTCCACTTATACTGTGTGACAAGACTCAATGATNNKCAGTTTGTTCACGACCCTCAACTTGGCTA
pool_6	CACTTATACTGTGTGACAAGACTCAATGATCGGNNKTTTGTTCACGACCCTCAACTTGGCTACTC
pool_6	CTGTGTGACAAGACTCAATGATCGGCAGNNSGTTCACGACCCTCAACTTGGCTACTCC
pool_6	GTGTGACAAGACTCAATGATCGGCAGTTTNNSCACGACCCTCAACTTGGCTACTCCC
pool_6	GTGACAAGACTCAATGATCGGCAGTTTGTTNNKGACCCTCAACTTGGCTACTCCCTGC
pool_6	GACAAGACTCAATGATCGGCAGTTTGTTCACNNKCCTCAACTTGGCTACTCCCTGCCTTG
pool_6	CTCAATGATCGGCAGTTTGTTCACGACNNSCAACTTGGCTACTCCCTGCCTTGTGT
pool_6	CTCAATGATCGGCAGTTTGTTCACGACCCTNNKCTTGGCTACTCCCTGCCTTGTGTGG
pool_7	CGGCAGTTTGTTCACGACCCTCAANNSGGCTACTCCCTGCCTTGTGTGGC
pool_7	GGCAGTTTGTTCACGACCCTCAACTTNNKTACTCCCTGCCTTGTGTGGCTGG
pool_7	GGCAGTTTGTTCACGACCCTCAACTTGGCNNKTCCCTGCCTTGTGTGGCTGGC
pool_7	GGCAGTTTGTTCACGACCCTCAACTTGGCTACNNKCTGCCTTGTGTGGCTGGCTGTC
pool_7	CACGACCCTCAACTTGGCTACTCCNNKCCTTGTGTGGCTGGCTGTCCCA
pool_7	CGACCCTCAACTTGGCTACTCCCTGNNSTGTGTGGCTGGCTGTCCCAACTC
pool_7	CCCTCAACTTGGCTACTCCCTGCCTNNSGTGGCTGGCTGTCCCAACTCCTT
pool_7	CCCTCAACTTGGCTACTCCCTGCCTTGTNNKGCTGGCTGTCCCAACTCCTTGATTAAAGAG
pool_7	CCCTCAACTTGGCTACTCCCTGCCTTGTGTGNNSGGCTGTCCCAACTCCTTGATTAAAGAGCTC
pool_7	GGCTACTCCCTGCCTTGTGTGGCTNNKTGTCCCAACTCCTTGATTAAAGAGCTCCATCA
pool_7	CCCTGCCTTGTGTGGCTGGCNNSCCCAACTCCTTGATTAAAGAGCTCCATCACTTC
pool_7	CCCTGCCTTGTGTGGCTGGCTGTNNKAACTCCTTGATTAAAGAGCTCCATCACTTCAGGATT
pool_7	GCCTTGTGTGGCTGGCTGTCCCNNKTCCTTGATTAAAGAGCTCCATCACTTCAGGATTCTG
pool_7	GCCTTGTGTGGCTGGCTGTCCCAACNNKTTGATTAAAGAGCTCCATCACTTCAGGATTCTGGG
pool_7	GTGGCTGGCTGTCCCAACTCCNNKATTAAAGAGCTCCATCACTTCAGGATTCTGGGAG
pool_7	GGCTGGCTGTCCCAACTCCTTGNNSAAAGAGCTCCATCACTTCAGGATTCTGGGA
pool_7	GGCTGGCTGTCCCAACTCCTTGATTNNKGAGCTCCATCACTTCAGGATTCTGGGAGAA
pool_7	GGCTGGCTGTCCCAACTCCTTGATTAAANNKCTCCATCACTTCAGGATTCTGGGAGAAGAGC
pool_7	GGCTGGCTGTCCCAACTCCTTGATTAAAGAGNNKCATCACTTCAGGATTCTGGGAGAAGAGCAGTA
pool_7	GGCTGTCCCAACTCCTTGATTAAAGAGCTCNNSCACTTCAGGATTCTGGGAGAAGAGCAGTACA
pool_7	GGCTGTCCCAACTCCTTGATTAAAGAGCTCCATNNKTTCAGGATTCTGGGAGAAGAGCAGTACAACC
pool_7	CCCAACTCCTTGATTAAAGAGCTCCATCACNNKAGGATTCTGGGAGAAGAGCAGTACAACCG
pool_7	CCCAACTCCTTGATTAAAGAGCTCCATCACTTCNNKATTCTGGGAGAAGAGCAGTACAACCGGT
pool_7	CCCAACTCCTTGATTAAAGAGCTCCATCACTTCAGGNNSCTGGGAGAAGAGCAGTACAACCGGTAC
pool_7	CCCAACTCCTTGATTAAAGAGCTCCATCACTTCAGGATTNNKGGAGAAGAGCAGTACAACCGGTACCAG
pool_7	CCTTGATTAAAGAGCTCCATCACTTCAGGATTCTGNNKGAAGAGCAGTACAACCGGTACCAGCAG
pool_7	GAGCTCCATCACTTCAGGATTCTGGGANNKGAGCAGTACAACCGGTACCAGCAGTATG
pool_7	GCTCCATCACTTCAGGATTCTGGGAGAANNKCAGTACAACCGGTACCAGCAGTATGGTG
pool_7	CTCCATCACTTCAGGATTCTGGGAGAAGAGNNKTACAACCGGTACCAGCAGTATGGTGC
pool_7	CCATCACTTCAGGATTCTGGGAGAAGAGCAGNNKAACCGGTACCAGCAGTATGGTGCAG
pool_7	CACTTCAGGATTCTGGGAGAAGAGCAGTACNNKCGGTACCAGCAGTATGGTGCAGAGG
pool_7	CACTTCAGGATTCTGGGAGAAGAGCAGTACAACNNKTACCAGCAGTATGGTGCAGAGGAGTGT
pool_7	GGATTCTGGGAGAAGAGCAGTACAACCGGNNKCAGCAGTATGGTGCAGAGGAGTGTGTC
pool_7	CTGGGAGAAGAGCAGTACAACCGGTACNNKCAGTATGGTGCAGAGGAGTGTGTCCTG
pool_7	GGGAGAAGAGCAGTACAACCGGTACCAGNNKTATGGTGCAGAGGAGTGTGTCCTGCA
pool_7	GGGAGAAGAGCAGTACAACCGGTACCAGCAGNNSGGTGCAGAGGAGTGTGTCCTGCAG
pool_7	GGGAGAAGAGCAGTACAACCGGTACCAGCAGTATNNSGCAGAGGAGTGTGTCCTGCAGATGG
pool_7	CAGTACAACCGGTACCAGCAGTATGGTNNKGAGGAGTGTGTCCTGCAGATGGGG
pool_7	CAGTACAACCGGTACCAGCAGTATGGTGCANNKGAGTGTGTCCTGCAGATGGGGGG
pool_7	CGGTACCAGCAGTATGGTGCAGAGNNKTGTGTCCTGCAGATGGGGGGC
pool_7	CGGTACCAGCAGTATGGTGCAGAGGAGNNSGTCCTGCAGATGGGGGGCGT
pool_7	CGGTACCAGCAGTATGGTGCAGAGGAGTGTNNKCTGCAGATGGGGGGCGTGTTATG
pool_7	CGGTACCAGCAGTATGGTGCAGAGGAGTGTGTCNNKCAGATGGGGGGCGTGTTATGCCC
pool_7	CAGTATGGTGCAGAGGAGTGTGTCCTGNNKATGGGGGGCGTGTTATGCCCC
pool_7	GTGCAGAGGAGTGTGTCCTGCAGNNKGGGGGCGTGTTATGCCCCCG
pool_7	GCAGAGGAGTGTGTCCTGCAGATGNNKGGCGTGTTATGCCCCCGCC
pool_7	GAGGAGTGTGTCCTGCAGATGGGGNNKGTGTTATGCCCCCGCCCTGG
pool_8	GTGTCCTGCAGATGGGGGGCNNKTTATGCCCCCGCCCTGGCTG
pool_8	CCTGCAGATGGGGGGCGTGNNKTGCCCCCGCCCTGGCTGT
pool_8	CCTGCAGATGGGGGGCGTGTTANNKCCCCGCCCTGGCTGTGGA
pool_8	GCAGATGGGGGGCGTGTTATGCNNKCGCCCTGGCTGTGGAGCG
pool_8	GGGGGGCGTGTTATGCCCCNNKCCTGGCTGTGGAGCGGGGC
pool_8	GGGCGTGTTATGCCCCCGCNNSGGCTGTGGAGCGGGGCTG
pool_8	GCGTGTTATGCCCCCGCCCTNNKTGTGGAGCGGGGCTGCTGC
pool_8	GTGTTATGCCCCCGCCCTGGCNNSGGAGCGGGGCTGCTGCCG
pool_8	GTGTTATGCCCCCGCCCTGGCTGTNNKGCGGGGCTGCTGCCGGAG
pool_8	CCCCCGCCCTGGCTGTGGANNKGGGCTGCTGCCGGAGCCT
pool_8	CCGCCCTGGCTGTGGAGCGNNKCTGCTGCCGGAGCCTGACCA
pool_8	CCCTGGCTGTGGAGCGGGGNNKCTGCCGGAGCCTGACCAGAGG
pool_8	CCCTGGCTGTGGAGCGGGGCTGNNKCCGGAGCCTGACCAGAGGAAAGTC
pool_8	GGCTGTGGAGCGGGGCTGCTGNNKGAGCCTGACCAGAGGAAAGTCACCTG
pool_8	GTGGAGCGGGGCTGCTGCCGNNKCCTGACCAGAGGAAAGTCACCTGCG
pool_8	GAGCGGGGCTGCTGCCGGAGNNSGACCAGAGGAAAGTCACCTGCGAAGG
pool_8	GGGGCTGCTGCCGGAGCCTNNKCAGAGGAAAGTCACCTGCGAAGGGG
pool_8	GGCTGCTGCCGGAGCCTGACNNKAGGAAAGTCACCTGCGAAGGGGG
pool_8	GGCTGCTGCCGGAGCCTGACCAGNNKAAAGTCACCTGCGAAGGGGGCAAT
pool_8	CTGCCGGAGCCTGACCAGAGGNNKGTCACCTGCGAAGGGGGCAATG
pool_8	GCCGGAGCCTGACCAGAGGAAANNKACCTGCGAAGGGGGCAATGGC
pool_8	CCGGAGCCTGACCAGAGGAAAGTCNNKTGCGAAGGGGGCAATGGCCT
pool_8	CGGAGCCTGACCAGAGGAAAGTCACCNNKGAAGGGGGCAATGGCCTGGG
pool_8	GCCTGACCAGAGGAAAGTCACCTGCNNKGGGGGCAATGGCCTGGGCT
pool_8	GCCTGACCAGAGGAAAGTCACCTGCGAANNKGGCAATGGCCTGGGCTGTGG
pool_8	CAGAGGAAAGTCACCTGCGAAGGGNNKAATGGCCTGGGCTGTGGGTTTG
pool_8	GGAAAGTCACCTGCGAAGGGGGCNNSGGCCTGGGCTGTGGGTTTGC
pool_8	GTCACCTGCGAAGGGGGCAATNNKCTGGGCTGTGGGTTTGCCTTCTG
pool_8	CCTGCGAAGGGGGCAATGGCNNKGGCTGTGGGTTTGCCTTCTGCC
pool_8	GCGAAGGGGGCAATGGCCTGNNKTGTGGGTTTGCCTTCTGCCGGG
pool_8	CGAAGGGGGCAATGGCCTGGGCNNSGGGTTTGCCTTCTGCCGGGAATGTA
pool_8	GGGCAATGGCCTGGGCTGTNNKTTTGCCTTCTGCCGGGAATGTAAAGAAGC
pool_8	GGCAATGGCCTGGGCTGTGGGNNSGCCTTCTGCCGGGAATGTAAAGAAGC
pool_8	GGCAATGGCCTGGGCTGTGGGTTTNNKTTCTGCCGGGAATGTAAAGAAGCGTACC
pool_8	GCCTGGGCTGTGGGTTTGCCNNKTGCCGGGAATGTAAAGAAGCGTACCATG
pool_8	GCCTGGGCTGTGGGTTTGCCTTCNNKCGGGAATGTAAAGAAGCGTACCATGAAGGG
pool_8	GGGCTGTGGGTTTGCCTTCTGCNNKGAATGTAAAGAAGCGTACCATGAAGGGGAGTG
pool_8	GGCTGTGGGTTTGCCTTCTGCCGGNNKTGTAAAGAAGCGTACCATGAAGGGGAGTG
pool_8	GGGTTTGCCTTCTGCCGGGAANNSAAAGAAGCGTACCATGAAGGGGAGTGC
pool_8	GGGTTTGCCTTCTGCCGGGAATGTNNKGAAGCGTACCATGAAGGGGAGTGCAG
pool_8	GGGTTTGCCTTCTGCCGGGAATGTAAANNKGCGTACCATGAAGGGGAGTGCAGT
pool_8	GGGTTTGCCTTCTGCCGGGAATGTAAAGAANNKTACCATGAAGGGGAGTGCAGTGCC
pool_8	GCCTTCTGCCGGGAATGTAAAGAAGCGNNKCATGAAGGGGAGTGCAGTGCCGTATT
pool_8	GCCTTCTGCCGGGAATGTAAAGAAGCGTACNNSGAAGGGGAGTGCAGTGCCGTATTTGA
pool_8	GCCGGGAATGTAAAGAAGCGTACCATNNKGGGGAGTGCAGTGCCGTATTTGAAG
pool_8	CCGGGAATGTAAAGAAGCGTACCATGAANNKGAGTGCAGTGCCGTATTTGAAGCCTCA
pool_8	GGGAATGTAAAGAAGCGTACCATGAAGGGNNKTGCAGTGCCGTATTTGAAGCCTCAGG
pool_9	GGGAATGTAAAGAAGCGTACCATGAAGGGGAGNNKAGTGCCGTATTTGAAGCCTCAGGAACAAC
pool_9	GGGAATGTAAAGAAGCGTACCATGAAGGGGAGTGCNNSGCCGTATTTGAAGCCTCAGGAACAACTACTC
pool_9	GCGTACCATGAAGGGGAGTGCAGTNNKGTATTTGAAGCCTCAGGAACAACTACTCAGGC
pool_9	GCGTACCATGAAGGGGAGTGCAGTGCCNNKTTTGAAGCCTCAGGAACAACTACTCAGGC
pool_9	CCATGAAGGGGAGTGCAGTGCCGTANNSGAAGCCTCAGGAACAACTACTCAGGCCTA
pool_9	CCATGAAGGGGAGTGCAGTGCCGTATTTNNKGCCTCAGGAACAACTACTCAGGCCTACA
pool_9	GGGGAGTGCAGTGCCGTATTTGAANNKTCAGGAACAACTACTCAGGCCTACAGAGTC
pool_9	GGGAGTGCAGTGCCGTATTTGAAGCCNNKGGAACAACTACTCAGGCCTACAGAGTCGAT
pool_9	GGGAGTGCAGTGCCGTATTTGAAGCCTCANNKACAACTACTCAGGCCTACAGAGTCGATGAAAG
pool_9	CAGTGCCGTATTTGAAGCCTCAGGANNKACTACTCAGGCCTACAGAGTCGATGAAAGAG
pool_9	GTGCCGTATTTGAAGCCTCAGGAACANNSACTCAGGCCTACAGAGTCGATGAAAGAGC
pool_9	GCCGTATTTGAAGCCTCAGGAACAACTNNSCAGGCCTACAGAGTCGATGAAAGAGCC
pool_9	GCCGTATTTGAAGCCTCAGGAACAACTACTNNKGCCTACAGAGTCGATGAAAGAGCCGC
pool_9	CCGTATTTGAAGCCTCAGGAACAACTACTCAGNNKTACAGAGTCGATGAAAGAGCCGCCG
pool_9	GCCTCAGGAACAACTACTCAGGCCNNKAGAGTCGATGAAAGAGCCGCCGAG
pool_9	GCCTCAGGAACAACTACTCAGGCCTACNNKGTCGATGAAAGAGCCGCCGAGC
pool_9	GCCTCAGGAACAACTACTCAGGCCTACAGANNKGATGAAAGAGCCGCCGAGCAGG
pool_9	GCCTCAGGAACAACTACTCAGGCCTACAGAGTCNNSGAAAGAGCCGCCGAGCAGGC
pool_9	GCCTCAGGAACAACTACTCAGGCCTACAGAGTCGATNNKAGAGCCGCCGAGCAGGCTC
pool_9	GGAACAACTACTCAGGCCTACAGAGTCGATGAANNKGCCGCCGAGCAGGCTCGT
pool_9	GGAACAACTACTCAGGCCTACAGAGTCGATGAAAGANNKGCCGAGCAGGCTCGTTGGGA
pool_9	CAGGCCTACAGAGTCGATGAAAGAGCCNNKGAGCAGGCTCGTTGGGAAGCAG
pool_9	GCCTACAGAGTCGATGAAAGAGCCGCCNNKCAGGCTCGTTGGGAAGCAGCCT
pool_9	GCCTACAGAGTCGATGAAAGAGCCGCCGAGNNKGCTCGTTGGGAAGCAGCCTCCA
pool_9	CGATGAAAGAGCCGCCGAGCAGNNSCGTTGGGAAGCAGCCTCCAAAGAAAC
pool_9	CGATGAAAGAGCCGCCGAGCAGGCTNNSTGGGAAGCAGCCTCCAAAGAAACCATC
pool_9	GAGCCGCCGAGCAGGCTCGTNNKGAAGCAGCCTCCAAAGAAACCATCAAGAAAAC
pool_9	CGCCGAGCAGGCTCGTTGGNNKGCAGCCTCCAAAGAAACCATCAAGAAAACC
pool_9	CCGAGCAGGCTCGTTGGGAANNKGCCTCCAAAGAAACCATCAAGAAAACCACC
pool_9	CCGAGCAGGCTCGTTGGGAAGCANNKTCCAAAGAAACCATCAAGAAAACCACCAAGCC
pool_9	CAGGCTCGTTGGGAAGCAGCCNNKAAAGAAACCATCAAGAAAACCACCAAGCCCT
pool_9	GGCTCGTTGGGAAGCAGCCTCCNNKGAAACCATCAAGAAAACCACCAAGCCCTG
pool_9	GGCTCGTTGGGAAGCAGCCTCCAAANNKACCATCAAGAAAACCACCAAGCCCTGTC
pool_9	GGCTCGTTGGGAAGCAGCCTCCAAAGAANNKATCAAGAAAACCACCAAGCCCTGTCCC
pool_9	CGTTGGGAAGCAGCCTCCAAAGAAACCNNKAAGAAAACCACCAAGCCCTGTCCCC
pool_9	GGGAAGCAGCCTCCAAAGAAACCATCNNKAAAACCACCAAGCCCTGTCCCCG
pool_9	GGGAAGCAGCCTCCAAAGAAACCATCAAGNNKACCACCAAGCCCTGTCCCCG
pool_9	GGGAAGCAGCCTCCAAAGAAACCATCAAGAAANNKACCAAGCCCTGTCCCCGCTG
pool_9	GGGAAGCAGCCTCCAAAGAAACCATCAAGAAAACCNNKAAGCCCTGTCCCCGCTGCC
pool_9	GCCTCCAAAGAAACCATCAAGAAAACCACCNNKCCCTGTCCCCGCTGCCATGT
pool_9	GCCTCCAAAGAAACCATCAAGAAAACCACCAAGNNKTGTCCCCGCTGCCATGTACCAG
pool_9	GCCTCCAAAGAAACCATCAAGAAAACCACCAAGCCCNNSCCCCGCTGCCATGTACCAGTGG
pool_9	CCATCAAGAAAACCACCAAGCCCTGTNNKCGCTGCCATGTACCAGTGGAAAAAAATGG
pool_9	CCATCAAGAAAACCACCAAGCCCTGTCCCNNKTGCCATGTACCAGTGGAAAAAAATGGAGGC
pool_9	CACCAAGCCCTGTCCCCGCNNKCATGTACCAGTGGAAAAAAATGGAGGCTGC
pool_9	CCAAGCCCTGTCCCCGCTGCNNSGTACCAGTGGAAAAAAATGGAGGCTGCATG
pool_9	GCCCTGTCCCCGCTGCCATNNKCCAGTGGAAAAAAATGGAGGCTGCATGC
pool_10	CCCTGTCCCCGCTGCCATGTANNKGTGGAAAAAAATGGAGGCTGCATGCACA
pool_10	CCCTGTCCCCGCTGCCATGTACCANNKGAAAAAAATGGAGGCTGCATGCACATGAAGT
pool_10	CCCCGCTGCCATGTACCAGTGNNKAAAAATGGAGGCTGCATGCACATGAAGTG
pool_10	CCGCTGCCATGTACCAGTGGAANNKAATGGAGGCTGCATGCACATGAAGTGT
pool_10	CCGCTGCCATGTACCAGTGGAAAAANNSGGAGGCTGCATGCACATGAAGTGTC
pool_10	CCGCTGCCATGTACCAGTGGAAAAAAATNNKGGCTGCATGCACATGAAGTGTCCG
pool_10	CGCTGCCATGTACCAGTGGAAAAAAATGGANNKTGCATGCACATGAAGTGTCCGCAG
pool_10	GCCATGTACCAGTGGAAAAAAATGGAGGCNNKATGCACATGAAGTGTCCGCAGCC
pool_10	GCCATGTACCAGTGGAAAAAAATGGAGGCTGCNNKCACATGAAGTGTCCGCAGCCCCA
pool_10	GCCATGTACCAGTGGAAAAAAATGGAGGCTGCATGNNKATGAAGTGTCCGCAGCCCCAGTG
pool_10	GTGGAAAAAAATGGAGGCTGCATGCACNNKAAGTGTCCGCAGCCCCAGTGC
pool_10	GGAAAAAAATGGAGGCTGCATGCACATGNNKTGTCCGCAGCCCCAGTGCA
pool_10	GGAAAAAAATGGAGGCTGCATGCACATGAAGNNSCCGCAGCCCCAGTGCAGG
pool_10	GGAGGCTGCATGCACATGAAGTGTNNKCAGCCCCAGTGCAGGCTCGA
pool_10	GGCTGCATGCACATGAAGTGTCCGNNKCCCCAGTGCAGGCTCGAGTGG
pool_10	GGCTGCATGCACATGAAGTGTCCGCAGNNKCAGTGCAGGCTCGAGTGGTGCT
pool_10	GCACATGAAGTGTCCGCAGCCCNNKTGCAGGCTCGAGTGGTGCTGG
pool_10	CACATGAAGTGTCCGCAGCCCCAGNNKAGGCTCGAGTGGTGCTGGAACTG
pool_10	GTGTCCGCAGCCCCAGTGCNNKCTCGAGTGGTGCTGGAACTGTGGC
pool_10	GTCCGCAGCCCCAGTGCAGGNNKGAGTGGTGCTGGAACTGTGGCTG
pool_10	CGCAGCCCCAGTGCAGGCTCNNKTGGTGCTGGAACTGTGGCTGCG
pool_10	GCCCCAGTGCAGGCTCGAGNNKTGCTGGAACTGTGGCTGCGAGT
pool_10	CCCAGTGCAGGCTCGAGTGGNNKTGGAACTGTGGCTGCGAGTGGAA
pool_10	CCCAGTGCAGGCTCGAGTGGTGCNNKAACTGTGGCTGCGAGTGGAACCG
pool_10	GCAGGCTCGAGTGGTGCTGGNNKTGTGGCTGCGAGTGGAACCGC
pool_10	CAGGCTCGAGTGGTGCTGGAACNNSGGCTGCGAGTGGAACCGCG
pool_10	GGCTCGAGTGGTGCTGGAACTGTNNKTGCGAGTGGAACCGCGTCTGC
pool_10	GGCTCGAGTGGTGCTGGAACTGTGGCNNKGAGTGGAACCGCGTCTGCATGG
pool_10	GTGGTGCTGGAACTGTGGCTGCNNKTGGAACCGCGTCTGCATGGGG
pool_10	GTGCTGGAACTGTGGCTGCGAGNNKAACCGCGTCTGCATGGGGGA
pool_10	CTGGAACTGTGGCTGCGAGTGGNNKCGCGTCTGCATGGGGGACCA
pool_10	GGAACTGTGGCTGCGAGTGGAACNNKGTCTGCATGGGGGACCACTGGTTC
pool_10	GTGGCTGCGAGTGGAACCGCNNKTGCATGGGGGACCACTGGTTCG
pool_10	GGCTGCGAGTGGAACCGCGTCNNKATGGGGGACCACTGGTTCGACG
pool_10	GCGAGTGGAACCGCGTCTGCNNKGGGGACCACTGGTTCGACGTGtag
pool_10	GCGAGTGGAACCGCGTCTGCATGNNKGACCACTGGTTCGACGTGtagGCG
pool_10	GGAACCGCGTCTGCATGGGGNNKCACTGGTTCGACGTGtagGCGGC
pool_10	CCGCGTCTGCATGGGGGACNNKTGGTTCGACGTGtagGCGGCC
pool_10	GCGTCTGCATGGGGGACCACNNKTTCGACGTGtagGCGGCCGC
pool_10	GCGTCTGCATGGGGGACCACTGGNNKGACGTGtagGCGGCCGCTC
pool_10	GCGTCTGCATGGGGGACCACTGGTTCNNKGTGtagGCGGCCGCTCGAGT
pool_10	GCATGGGGGACCACTGGTTCGACNNKtagGCGGCCGCTCGAGTCTAGA
